# Genetic architecture underlying response to the fungal pathogen *Dothistroma septosporum* in lodgepole pine, jack pine, and their hybrids

**DOI:** 10.1101/2024.04.24.590931

**Authors:** Mengmeng Lu, Nicolas Feau, Brandon Lind, Dragana Obreht Vidakovic, Pooja Singh, Sally N. Aitken, Richard C. Hamelin, Sam Yeaman

**Affiliations:** Department of Biological Sciences, University of Calgary, 507 Campus Drive NW, Calgary, AB T2N 1N4, Canada; Department of Biological Sciences, University of Notre Dame, 100 Galvin Life Sciences, Notre Dame, IN 46556, USA; Department of Forest and Conservation Sciences, University of British Columbia, 3041-2424 Main Mall, Vancouver, BC V6T 1Z4, Canada; Canadian Forest Service, Pacific Forestry Centre, Natural Resources Canada, Victoria, BC V8Z 1M5, Canada; Aquatic Ecology & Evolution Division, Institute of Ecology and Evolution, University of Bern, Bern CH-3012, Switzerland; Center for Ecology, Evolution & Biogeochemistry, Swiss Federal Institute of Aquatic Science and Technology (EAWAG), Kastanienbaum CH-6047, Switzerland; Institut de Biologie Intégrative et des Systèmes, Université Laval, Pavillon Charles-Eugène- Marchand 1030, avenue de la Médecine, Québec City, Québec G1V 0A6, Canada

**Keywords:** Conifer, fungal pathogen resistance, *F*_ST_, hybrid, introgression, pool-GWAS

## Abstract

In recent decades, *Dothistroma* needle blight (DNB), a pine tree disease caused by the fungal pathogen *Dothistroma septosporum*, has severely damaged lodgepole pine (*Pinus contorta* Dougl. ex. Loud.) in British Columbia, Canada, and raised health concerns for jack pine (*Pinus banksiana* Lamb.). The pathogen has already shown signs of host shift eastward to the hybrid populations between lodgepole pine and jack pine (*Pinus contorta* × *P. banksiana*), and possibly into pure jack pine. However, we have little knowledge about mechanisms of resistance to *D. septosporum*, especially the underlying genetic basis of variation in pines. In this study, we conducted controlled inoculations to induce infection by *D. septosporum* and performed a genome-wide case-control association study with pooled sequencing (pool-seq) data to dissect the genetic architecture underlying response in lodgepole pine, jack pine, and their hybrids. We identified candidate genes associated with *D. septosporum* response in lodgepole pine and in hybrid samples. We also assessed genetic structure in hybrid populations and inferred how introgression may affect the distribution of genetic variation involved in *D. septosporum* response in the studied samples. These results can be used to develop genomic tools to evaluate DNB risk, guide forest management strategies, and potentially select for resistant genotypes.
