## Supplementary material for "Genetic architecture underlying response to the fungal pathogen *Dothistroma septosporum* in lodgepole pine, jack pine, and their hybrids": Table S1-S2

### Sheet: Table_S1
Label	Province	Seedlot	Latitude	Longitude	Elevation	Location
1	BC_LP	43487	49.05	115.28	850	Canada: Newgate, British Columbia
2	BC_LP	46134	49.23	124.66	500	Canada: Port Alberni, British Columbia
3	BC_LP	34837	49.36	116.66	1700	Canada: Kuskanook, British Columbia
4	BC_LP	53516	49.43	114.78	1750	Canada: Fernie, British Columbia
5	BC_LP	48481	49.58	120.38	1000	Canada: Princeton, British Columbia
6	BC_LP	47905	49.9	118.2	560	Canada: Edgewood, British Columbia
7	BC_LP	53639	50.3	120.89	1435	Canada: Lower Nicola, British Columbia
8	BC_LP	48147	50.86	123.38	1150	Canada: Cache Creek, British Columbia
9	BC_LP	32594	51.07	118.83	1250	Canada: Malakwa, British Columbia
10	BC_LP	14331	52.16	124.18	1370	Canada: Chilanko, British Columbia
11	BC_LP	48279	52.76	122.13	690	Canada: Quesnel , British Columbia
12	BC_LP	39381	52.86	119.28	850	Canada: Valemount, British Columbia
13	BC_LP	39068	53.06	121.45	1300	Canada: Barkerville, British Columbia
14	BC_LP	53402	53.59	124.85	950	Canada: Vanderhoof, British Columbia
15	BC_LP	53113	54.07	127.24	835	Canada: Telkwa, British Columbia
16	BC_LP	47482	54.43	128.58	180	Canada: Terrace, British Columbia
17	BC_LP	53635	54.59	123.17	778	Canada: McLeod Lake, British Columbia
18	BC_LP	45357	55.28	129.15	300	Canada: Aiyansh, British Columbia
19	BC_LP	48238	55.38	124.71	1205	Canada: Smithers, British Columbia
20	BC_LP	32151	55.48	127.9	490	Canada: Hazelton, British Columbia
21	BC_LP	43121	55.91	122.45	1000	Canada: Hudson's Hope, British Columbia
22	BC_LP	47906	57.18	122.65	1165	Canada: Pink Mountain, British Columbia
23	BC_LP	34982	57.5	130.33	800	Canada: Iskut, British Columbia
24	BC_LP	40986	59.53	123.68	480	Canada: Fort Nelson, British Columbia
25	BC_LP	39561	59.93	129.1	880	Canada: Jade City, British Columbia
26	AB_LP	2506	52.27	115.22	1175	Canada: Rocky Mountain House, Alberta
27	AB_LP	2177	54.53	117.82	880	Canada: Calais, Alberta
28	AB_LP	2497	56.6	119.7	960	Canada: Cleardale, Alberta
29	AB_LPxJP	2312	54.1	115.53	762	Canada: Whitecourt, Alberta
30	AB_LPxJP	2313	54.22	115.9	829	Canada: Whitecourt, Alberta
31	AB_LPxJP	2495	54.92	111.45	701	Canada: Goodridge, Alberta
32	AB_LPxJP	2490	55.42	113.38	640	Canada: Calling Lake, Alberta
33	AB_LPxJP	2491	55.53	112.3	762	Canada: Wandering River, Alberta
34	AB_LPxJP	2493	56.7	116.27	700	Canada: Cadotte Lake, Alberta
35	AB_LPxJP	2238	58.7	117.38	590	Canada: High Level, Alberta
36	AB_JP	2499	53.53	114.85	670	Canada: Gainford, Alberta
37	AB_JP	2503	54.07	112.2	610	Canada: Bellis, Alberta
38	AB_JP	2496	54.42	110.67	579	Canada: La Corey. Alberta
39	AB_JP	2368	56.27	111.6	610	Canada: Fort Mcmurray. Alberta
40	AB_JP	2498	57.95	115.78	340	Canada: Fairview, Alberta

### Sheet: Table_S2
Candidate_gene (Chromosome on reference genome_start position_end position)	Total number of SNPs	Total number of outliers	Binomial test p-value	Rank by p-value	Sample	Annotation term
Scaffold_4238-1311628-1430778	64	16	3.10396e-18	1	LP	GAV84855.1XS domain-containing protein
Scaffold_5598-284176-374479	32	12	1.87587e-16	2	LP	NA
Scaffold_1644-1864333-1965453	27	11	1.12525e-15	3	LP	Glycosyl transferase family
Scaffold_12666-157223-168716	10	8	4.42036e-15	4	LP	Glycosyl transferase
Scaffold_3553-1858181-2098186	47	11	1.25073e-12	5	LP	putative mediator of RNA polymerase II transcription subunit 26c
Scaffold_404-2114103-2510675	52	11	4.14291e-12	6	LP	PAP_fibrillin plastid-lipid-associated protein
Scaffold_1103-1085433-1368514	41	10	8.44959e-12	7	LP	ubiquinone biosynthesis protein
Scaffold_3317-348130-526611	41	10	8.44959e-12	8	LP	NA
Scaffold_2225-2445520-2547730	14	7	3.22731e-11	9	LP	Pentatricopeptide repeat-containing protein
Scaffold_1072-1299306-1374553	17	7	1.78128e-10	10	LP	putative serine/threonine-protein kinase-like protein CCR3
Scaffold_228-1557671-1816379	22	7	1.495e-09	11	LP	Proline-rich cell wall UBA2_UBAP1_like Ubiquitin-associated domain
Scaffold_936-306271-469802	36	8	2.35758e-09	12	LP	CBS domain
Scaffold_3463-2090333-2170856	14	6	2.80328e-09	13	LP	HAD_BPGM-like Haloacid dehalogenase-like hydrolase
Scaffold_211-545095-646996	8	5	5.4612e-09	14	LP	CYCLIN Cyclin K Cyclin
Scaffold_2790-1746205-1837422	16	6	7.348e-09	15	LP	F-box domain tubby-like F-box protein
Scaffold_3141-1-105566	18	6	1.67438e-08	16	LP	Serine/threonine phosphatase family
Scaffold_3698-733755-839782	20	6	3.43642e-08	17	LP	F-box kelch-repeat protein
Scaffold_2353-906222-1146702	11	5	4.39389e-08	18	LP	NA
Scaffold_9227-121244473-121331815	23	6	8.72229e-08	19	LP	CDT1-like protein
Scaffold_281-1746452-1866761	133	11	1.23249e-07	20	LP	reverse transcriptase domain-containing protein
Scaffold_15188-65368-86556	17	5	5.59754e-07	21	LP	NA
Scaffold_1794-88184-188742	18	5	7.68604e-07	22	LP	NA
Scaffold_4229-283702-384876	3	3	1e-06	23	LP	NA
Scaffold_2732-1061932-1210695	9	4	1.21043e-06	24	LP	RNA recognition motif
Scaffold_575-449355-550612	9	4	1.21043e-06	25	LP	presenilin-like protein
Scaffold_2735-1504316-1594200	20	5	1.3678e-06	26	LP	NA
Scaffold_1860-1768148-1873981	10	4	2.00128e-06	27	LP	Myb-type HTH DNA-binding domain
Scaffold_4586-1432583-1586201	10	4	2.00128e-06	28	LP	NA
Scaffold_16227-223872613-223920572	11	4	3.11975e-06	29	LP	NA
Scaffold_2931-1726434-1827015	24	5	3.62685e-06	30	LP	reverse transcriptase
Scaffold_3392-379887-450068	25	5	4.49596e-06	31	LP	NA
Scaffold_208-6350000-6463189	12	4	4.64228e-06	32	LP	Eukaryotic RNA Recognition Motif
Scaffold_319-2137820-2228054	12	4	4.64228e-06	33	LP	NA
Scaffold_3401-521251-627179	26	5	5.52026e-06	34	LP	NA
Scaffold_3321-1382749-1466351	45	6	5.8291e-06	35	LP	DAG protein
Scaffold_3728-494595-736720	27	5	6.7187e-06	36	LP	serine threonine-protein kinase
Scaffold_3331-1348262-1404080	28	5	8.1115e-06	37	LP	NA
Scaffold_6186-284175-345197	14	4	9.23855e-06	38	LP	Triose-phosphate Transporter family
Scaffold_1286-675411-864283	5	3	9.8506e-06	39	LP	Ribosomal protein
Scaffold_231-835890-927386	15	4	1.24976e-05	40	LP	Sin3 binding region of histone deacetylase complexn of histone deacetylase complex
Scaffold_2015-465162-569336	16	4	1.65306e-05	41	LP	HLH Myc-type, basic helix-loop-helix (bHLH) domain
Scaffold_142-131210-292804	18	4	2.73522e-05	42	LP	zinc finger protein
Scaffold_8291-370442-435760	36	5	2.91128e-05	43	LP	glycine-rich protein
Scaffold_3136-1748930-1849807	7	3	3.39625e-05	44	LP	NA
Scaffold_4275-1278429-1381568	7	3	3.39625e-05	45	LP	Pentatricopeptide repeat
Scaffold_8067-570195-649145	7	3	3.39625e-05	46	LP	sulfite exporter
Scaffold_3823-1571412-1689102	19	4	3.43703e-05	47	LP	auxin resonse factor
Scaffold_1361-487806-570406	20	4	4.26209e-05	48	LP	leucine-rich repeat receptor-like protein
Scaffold_2304-924340-980732	20	4	4.26209e-05	49	LP	Cytochrome b561
Scaffold_3880-426694-489493	20	4	4.26209e-05	50	LP	NA
Scaffold_3235-2043563-2119764	21	4	5.22305e-05	51	LP	triphosphate tunel metalloenzyme 3-like
Scaffold_1470-257557-350904	8	3	5.39333e-05	52	LP	Leucine rich repeat N-terminal domain
Scaffold_2273-730638-807646	8	3	5.39333e-05	53	LP	NA
Scaffold_2505-105060-255187	8	3	5.39333e-05	54	LP	NA
Scaffold_1143-2062942-2176411	22	4	6.33295e-05	55	LP	Eukaryotic RNA Recognition Motif
Scaffold_2399-601070-699273	22	4	6.33295e-05	56	LP	leucine-rich repeat receptor-like kinase
Scaffold_3108-175399-254993	9	3	8.02948e-05	57	LP	NA
Scaffold_6720-413752-475217	9	3	8.02948e-05	58	LP	U-box domain
Scaffold_22228-981664-981924	2	2	0.0001	59	LP	ABC transporter ATP-binding cassette
Scaffold_2323-1435634-1536601	2	2	0.0001	60	LP	Reverse transcriptase
Scaffold_2938-198146-404450	25	4	0.000106927	61	LP	serine/threonine-protein kinase
Scaffold_1051-1-72701	26	4	0.000125364	62	LP	GDP-fucose protein
Scaffold_1825-1554380-1673986	27	4	0.000145998	63	LP	Dihydroflavonol4-reductase
Scaffold_934-661313-859480	27	4	0.000145998	64	LP	NA
Scaffold_1687-62665-235544	11	3	0.000155373	65	LP	heterotrimeric G-protein gamma subunit
Scaffold_2598-1573920-1697969	11	3	0.000155373	66	LP	folate/biopterin transporter integral membrane transporter
Scaffold_3069-1078859-1144991	12	3	0.000205616	67	LP	inositol-tetrakisphosphate 1-kinase
Scaffold_3891-173490-298212	12	3	0.000205616	68	LP	Homogentisate phytyltransferase
Scaffold_1854-1516956-1658565	30	4	0.000222598	69	LP	Pterin 4 alpha carbinolamine dehydratase
Scaffold_1535-321736-436868	31	4	0.000253549	70	LP	ubiquitin-conjugating enzyme
Scaffold_1794-1602973-1705042	13	3	0.000265305	71	LP	Pentatricopeptide (PPR) repeat profile
Scaffold_178-6275265-6962185	3	2	0.000298	72	LP	NA
Scaffold_2203-1302292-1404429	14	3	0.000335142	73	LP	adenine guanine permease permease
Scaffold_3311-2557059-2657433	14	3	0.000335142	74	LP	NA
Scaffold_208-7935147-8100860	34	4	0.000364891	75	LP	serine/threonine protein kinase
Scaffold_4507-1088442-1190879	34	4	0.000364891	76	LP	Glycoside hydrolase family
Scaffold_4598-1-100020	34	4	0.000364891	77	LP	zinc finger family protein
Scaffold_1952-884004-1021800	15	3	0.000415803	78	LP	Protein kinase domain STYKc
Scaffold_720-984856-1050294	15	3	0.000415803	79	LP	phospholipase D alpha
Scaffold_837-340701-443384	15	3	0.000415803	80	LP	Cytochrome P450
Scaffold_2636-1499278-1630934	36	4	0.000456162	81	LP	trihelix transcription factor
Scaffold_199-4848351-5017719	64	5	0.000467022	82	LP	NA
Scaffold_4288-842263-936656	16	3	0.000507942	83	LP	Pentatricopeptide repeat-containing protein
Scaffold_612-530982-623251	16	3	0.000507942	84	LP	Copper/Zinc superoxide dismutase signature
Scaffold_910-1548190-1611307	16	3	0.000507942	85	LP	KRI1-like family C-terminal protein
Scaffold_8018-151918-243939	38	4	0.000562618	86	LP	Thioredoxin Thioredoxin domain
Scaffold_1896-2163534-2266138	4	2	0.00059203	87	LP	RNA Recognition Motif
Scaffold_465-3037461-3311004	4	2	0.00059203	88	LP	Nod19 domain-containing protein Stress up-regulated Nod
Scaffold_1795-8143-109928	17	3	0.000612192	89	LP	GDP-Mannose GDP-mannose
Scaffold_5149-1008597-1088125	17	3	0.000612192	90	LP	NA
Scaffold_1329-1556722-1635353	39	4	0.000621961	91	LP	AMP-binding domain
Scaffold_3229-1275533-1378259	18	3	0.00072916	92	LP	Zinc-finger ZF-HD dimerization-type profile.;
Scaffold_1538-347431-447846	41	4	0.000753724	93	LP	NA
Scaffold_1402-1304237-1399143	19	3	0.000859433	94	LP	ninja-family protein TPL-binding domain in jasmonate signalling
Scaffold_2393-1856455-2049123	19	3	0.000859433	95	LP	D-TOX E motif WSTF
Scaffold_4003-902314-1009087	19	3	0.000859433	96	LP	SNARE_syntaxin5 Syntaxin Syntaxin 5 Syntaxin / epimorphin family signature.
Scaffold_4909-1197163-1277975	19	3	0.000859433	97	LP	NA
Scaffold_7309-350888-407931	43	4	0.000904058	98	LP	CK1 includes the casein kinase 1 kinases
Scaffold_402-1887005-2048618	74	5	0.000908722	99	LP	Calcineurin-like phosphoesterase Iron/zinc purple acid phosphatase-like protein
Scaffold_1143-391451-565249	5	2	0.00098015	100	LP	NA
Scaffold_4433-1476534-1577267	40	19	1.07441e-27	1	JP+LPxJP	NA
Scaffold_4112-164404-270675	97	19	3.3189e-19	2	JP+LPxJP	NA
Scaffold_830-1136302-1239031	22	11	6.37494e-17	3	JP+LPxJP	WRKY DNA-binding
Scaffold_366-2208515-2272269	16	9	1.07386e-14	4	JP+LPxJP	Argonaute linker 2 domain PAZ_argonaute_like PAZ domain
Scaffold_1365-363962-428642	12	7	7.5796e-12	5	JP+LPxJP	Pentatricopeptide repeat-containing protein
Scaffold_141-2898417-3481552	49	10	5.75844e-11	6	JP+LPxJP	DNA-binding protein
Scaffold_4552-1771117-1838274	15	7	5.99831e-11	7	JP+LPxJP	Sodium hydrogen exchanger
Scaffold_6802-624980-703859	17	7	1.78128e-10	8	JP+LPxJP	NA
Scaffold_207-7583953-7695067	19	7	4.53483e-10	9	JP+LPxJP	translation initiation factor
Scaffold_16027-1-33025	23	7	2.1303e-09	10	JP+LPxJP	DNA replication factor Cdt1 C-terminal domain
Scaffold_1809-395856-711090	24	7	2.98122e-09	11	JP+LPxJP	Calponin homology (CH) domain
Scaffold_2050-1482928-1577316	38	8	3.74285e-09	12	JP+LPxJP	Leucine rich repeat N-terminal domain
Scaffold_1066-914475-1016811	25	7	4.10445e-09	13	JP+LPxJP	Glycosyltransferase family
Scaffold_3744-1773929-1874910	16	6	7.348e-09	14	JP+LPxJP	NA
Scaffold_427-2324701-2717580	28	7	9.84753e-09	15	JP+LPxJP	MADS box transcription factor
Scaffold_436-488115-762336	45	8	1.55016e-08	16	JP+LPxJP	Myb-like DNA-binding domain
Scaffold_11300-425419-475410	64	9	1.67716e-08	17	JP+LPxJP	major sperm protein
Scaffold_20-150558-977119	34	7	4.24511e-08	18	JP+LPxJP	major sperm protein
Scaffold_2947-439319-564722	37	7	7.91369e-08	19	JP+LPxJP	NA
Scaffold_458-705431-879718	37	7	7.91369e-08	20	JP+LPxJP	Delayed-early response protein/equilibrative nucleoside transporter
Scaffold_2350-868725-969893	24	6	1.15303e-07	21	JP+LPxJP	NA
Scaffold_218-3986634-4090658	41	7	1.66866e-07	22	JP+LPxJP	Pentatricopeptide repeat-containing protein
Scaffold_1522-934530-1094864	26	6	1.93874e-07	23	JP+LPxJP	Ubiquitin-conjugating enzymes
Scaffold_417-1010071-1211858	26	6	1.93874e-07	24	JP+LPxJP	lysine (K)-specific demethylase transcription factor
Scaffold_342-1965787-2253515	15	5	2.76218e-07	25	JP+LPxJP	F-box domain
Scaffold_5227-59607909-59731410	7	4	3.4167e-07	26	JP+LPxJP	Syntaxin syntaxin Syntaxin / epimorphin family
Scaffold_4478-441537-627389	29	6	3.8985e-07	27	JP+LPxJP	Myb-like DNA-binding domain
Scaffold_210-1-302912	16	5	3.98432e-07	28	JP+LPxJP	NA
Scaffold_9227-19655900-19733504	31	6	5.93998e-07	29	JP+LPxJP	Trp-Asp (WD) repeats
Scaffold_423-107687-303671	8	4	6.77878e-07	30	JP+LPxJP	Ubiquitin domain
Scaffold_5770-480280-561196	18	5	7.68604e-07	31	JP+LPxJP	3-hydroxy-3-methylglutaryl-coenzyme A reductase
Scaffold_8058-384028-441017	18	5	7.68604e-07	32	JP+LPxJP	NA
Scaffold_333-466641-569256	33	6	8.78354e-07	33	JP+LPxJP	Mei2-like RNA recognition motif
Scaffold_3450-874347-974815	19	5	1.03444e-06	34	JP+LPxJP	NA
Scaffold_787-1419793-1526838	19	5	1.03444e-06	35	JP+LPxJP	30S ribosomal protein
Scaffold_3870-426914-499743	103	9	1.07695e-06	36	JP+LPxJP	NA
Scaffold_1917-379130-543614	21	5	1.78033e-06	37	JP+LPxJP	GDP-mannose transporter
Scaffold_394-3328826-3437510	37	6	1.78158e-06	38	JP+LPxJP	vacuolar protein sorting-associated protein
Scaffold_16227-141911410-141955635	10	4	2.00128e-06	39	JP+LPxJP	Late embryogenesis abundant protein
Scaffold_3698-733755-839782	22	5	2.28483e-06	40	JP+LPxJP	F-box kelch-repeat protein
Scaffold_2463-1203200-1378632	24	5	3.62685e-06	41	JP+LPxJP	NA
Scaffold_4148-248817-304445	90	8	3.74049e-06	42	JP+LPxJP	NA
Scaffold_9349-603662-625340	4	3	3.97e-06	43	JP+LPxJP	Protein translocase subunit
Scaffold_3313-1374333-1522825	28	5	8.1115e-06	44	JP+LPxJP	Zinc finger RanBP2-type signature
Scaffold_196-7648994-7773976	14	4	9.23855e-06	45	JP+LPxJP	Cell division cycle associated 7-like
Scaffold_497-530467-644745	5	3	9.8506e-06	46	JP+LPxJP	Acetyl-CoA acetyltransferase
Scaffold_5101-546181-604562	5	3	9.8506e-06	47	JP+LPxJP	Development and cell death domain
Scaffold_7610-591374-674450	15	4	1.24976e-05	48	JP+LPxJP	60S ribosomal protein
Scaffold_16227-199737043-199783861	32	5	1.60766e-05	49	JP+LPxJP	NA
Scaffold_9145-69898-139195	16	4	1.65306e-05	50	JP+LPxJP	NA
Scaffold_4386-1523358-1624269	81	7	1.82093e-05	51	JP+LPxJP	NA
Scaffold_638-11300-166503	33	5	1.87906e-05	52	JP+LPxJP	DEAD-box ATP-dependent RNA helicase
Scaffold_1638-806296-890687	6	3	1.95536e-05	53	JP+LPxJP	cell division CYCLIN Cyclin
Scaffold_4965-930683-1030458	6	3	1.95536e-05	54	JP+LPxJP	Pentatricopeptide (PPR) repeat
Scaffold_1388-251149-338473	34	5	2.1848e-05	55	JP+LPxJP	ubiquitin like autophagy-related protein
Scaffold_3888-797288-912114	37	5	3.33833e-05	56	JP+LPxJP	2-oxo acid dehydrogenases acyltransferase
Scaffold_4831-394338-495684	7	3	3.39625e-05	57	JP+LPxJP	NA
Scaffold_1095-1736124-1839413	19	4	3.43703e-05	58	JP+LPxJP	NA
Scaffold_1771-1469389-1568372	19	4	3.43703e-05	59	JP+LPxJP	E3 ubiquitin-protein ligase
Scaffold_6171-231918-312261	19	4	3.43703e-05	60	JP+LPxJP	auxin-responsive protein
Scaffold_9380-290959-322017	19	4	3.43703e-05	61	JP+LPxJP	thaumatin-like protein
Scaffold_1342-604385-710493	20	4	4.26209e-05	62	JP+LPxJP	C-type lectin receptor-like
Scaffold_1666-370701-474639	20	4	4.26209e-05	63	JP+LPxJP	LRR receptor-like protein
Scaffold_428-461021-561663	39	5	4.33685e-05	64	JP+LPxJP	NA
Scaffold_11189-1-33182	94	7	4.78808e-05	65	JP+LPxJP	MFS Nodulin-like
Scaffold_2156-532358-642050	8	3	5.39333e-05	66	JP+LPxJP	Pentatricopeptide repeat Pentatricopeptide (PPR) repeat
Scaffold_5227-73536508-73647540	8	3	5.39333e-05	67	JP+LPxJP	eukaryotic translation initiation factor
Scaffold_1068-950383-1042864	22	4	6.33295e-05	68	JP+LPxJP	Protein tyrosine kinase serine threonine-protein kinase Serine/Threonine
Scaffold_2308-1592954-1700844	22	4	6.33295e-05	69	JP+LPxJP	FH2 Formin Homology 2 Domain
Scaffold_4603-884494-939602	22	4	6.33295e-05	70	JP+LPxJP	Serine-rich
Scaffold_8332-250626-344032	22	4	6.33295e-05	71	JP+LPxJP	Pollen proteins
Scaffold_162-6456609-7115143	23	4	7.60525e-05	72	JP+LPxJP	DnaB-like helicase C terminal domain
Scaffold_2618-1911033-2056737	23	4	7.60525e-05	73	JP+LPxJP	pyruvate dehydrogenase
Scaffold_476-246431-334597	9	3	8.02948e-05	74	JP+LPxJP	NA
Scaffold_22228-981664-981924	2	2	0.0001	75	JP+LPxJP	ABC transporter-type domain
Scaffold_5254-423690-509260	2	2	0.0001	76	JP+LPxJP	NA
Scaffold_129-2788588-3222590	25	4	0.000106927	77	JP+LPxJP	Protein kinase domain
Scaffold_172-4459439-5310157	25	4	0.000106927	78	JP+LPxJP	phosphatidylinositol transfer protein
Scaffold_4557-1317172-1383393	25	4	0.000106927	79	JP+LPxJP	Auxin efflux carrier
Scaffold_1745-835128-990686	10	3	0.000113849	80	JP+LPxJP	NA
Scaffold_194-5335459-5436468	10	3	0.000113849	81	JP+LPxJP	NA
Scaffold_3490-97942-202073	10	3	0.000113849	82	JP+LPxJP	nac domain (NAC) domain-containing protein
Scaffold_5227-183775782-183839643	10	3	0.000113849	83	JP+LPxJP	NA
Scaffold_135-1378442-1513966	48	5	0.000119706	84	JP+LPxJP	Stress responsive protein
Scaffold_3728-494595-736720	26	4	0.000125364	85	JP+LPxJP	Protein tyrosine kinase serine threonine-protein kinase
Scaffold_490-1121445-1292667	26	4	0.000125364	86	JP+LPxJP	ACD_sHsps-like
Scaffold_2050-571834-672690	27	4	0.000145998	87	JP+LPxJP	plastocyanin
Scaffold_16227-231525595-231573947	11	3	0.000155373	88	JP+LPxJP	Sugar transport proteins
Scaffold_8885-455646-512012	11	3	0.000155373	89	JP+LPxJP	One of the essential components for the initiation of protein synthesis
Scaffold_9718-66601-115026	11	3	0.000155373	90	JP+LPxJP	TFIIH C1-like domain transcription factor
Scaffold_3889-1040711-1162495	51	5	0.000160194	91	JP+LPxJP	WD repeat and HMG-box DNA-binding protein
Scaffold_9055-194291-258463	28	4	0.000168979	92	JP+LPxJP	Protein kinases ATP-binding region signature
Scaffold_2176-2023435-2132274	29	4	0.000194461	93	JP+LPxJP	NADH dehydrogenase (ubiquinone) Fe-S protein
Scaffold_403-852108-1022705	29	4	0.000194461	94	JP+LPxJP	Wollemia nobilis
Scaffold_1882-503257-605317	12	3	0.000205616	95	JP+LPxJP	F-box kelch-repeat protein
Scaffold_3347-1128146-1231884	12	3	0.000205616	96	JP+LPxJP	Leucine Rich Repeat
Scaffold_3342-2004242-2108166	31	4	0.000253549	97	JP+LPxJP	NA
Scaffold_2464-232759-300035	13	3	0.000265305	98	JP+LPxJP	zinc finger protein
Scaffold_4419-372319-569451	13	3	0.000265305	99	JP+LPxJP	CRAL TRIO domain protein
Scaffold_6640-586097-681155	13	3	0.000265305	100	JP+LPxJP	E3 ubiquitin-protein ligase
